# Regulatory divergence and effector turnover shape species-specific bacterial clearance in Drosophilidae

**DOI:** 10.64898/2026.08.31.748369

**Authors:** Cong Li, Bing-Jun Wang, Junhui Peng, Nicolas Svetec, Li Zhao

## Abstract

Innate immunity has been dissected in exquisite detail in *Drosophila melanogaster*, yet how immune systems diversify between species remains largely unknown. Here we compare responses to bacterial infection across five drosophilid species spanning 60 million years of divergence, from *D. melanogaster* to *Scaptodrosophila lebanonensis*. Seven-day survival after Gram-negative infection ranges from 19% to 99% and tracks inversely with bacterial load in a phylogenetically corrected model, indicating that clearance rather than tolerance drives these differences. RNA sequencing of all five species after sterile wounding or infection reveals strongly species-biased transcriptional responses to the same pathogen, together with numerous uncharacterized lineage-restricted genes, including predicted antimicrobial peptides. We chemically synthesized candidate peptides and confirmed their activity in vitro: Athelas (CG43920), Mtkl and the *S. lebanonensis*-specific Athelas-like are active against bacteria and fungi, while Daisho2, previously described as antifungal, also kills Gram-positive and Gram-negative bacteria. De novo assembly and machine-learning prediction recover further candidate peptides from intronic and intergenic regions missed by current annotation. Rewiring of conserved genes and turnover of young, often unannotated effectors therefore act together to diversify antibacterial defense within a single insect family.

**One-sentence summary:** Five drosophilids over 60 million years defend against bacteria differently using lineage-specific young effectors and rewired conserved genes.
