## Supplemental tables S1-S9, File S1 for "Regulatory divergence and effector turnover shape species-specific bacterial clearance in Drosophilidae": TableS6.xlsx

### Sheet: E. faecalis
FBID	sequence_length	lineage_age	signalp_probability	sleb_gene_logfoldchange	sleb_gene_category	dvir_gene_logfoldchange	dvir_gene_category	dana_gene_logfoldchange	dana_gene_category	dsim_gene_logfoldchange	dsim_gene_category	dmel_gene_logfoldchange	dmel_gene_category	cluster	gene group	species	dmel_gene_count	dsim_gene_count	dana_gene_count	dvir_gene_count	sleb_gene_count	dmel_gene	dsim_gene	dana_gene	dvir_gene	sleb_gene	dmel_expression	dsim_expression	dana_expression	dvir_expression	sleb_expression	if any gene has significantly differential expression	average_logfoldchange	average_tpm	number of significantly expressed genes	ratio of significant expressed genes	type	number of species with significantly expressed genes	expression_fat_body	expression_hemocyte
FBgn0030981	193	Br6	0.999129							1.25235	Upregulated	0.818434	Non-significant	cluster14505	dmel|FBgn0030981 dsim|LOC6726403	dmel, dsim	1	1	0	0	0	FBgn0030981	LOC6726403				0.919904	4.21071				TRUE	1.03539	2.5653	1	0.5	Nonconserved	2	no	high
FBgn0263080	42	Br8	0.01872									1.92239	Upregulated	cluster14929	dmel|FBgn0263080	dmel	1	0	0	0	0	FBgn0263080					6.44766					TRUE	1.92239	6.44766	1	1	Nonconserved	1	no	moderate
FBgn0263321	164	Br5	0.959928							1.45292	Upregulated	1.11878	Upregulated	cluster13947	dmel|FBgn0263321 dsim|LOC27207851	dmel, dsim	1	1	0	0	0	FBgn0263321	LOC27207851				42.1434	40.0592				TRUE	1.28585	41.1013	2	1	Nonconserved	2	very high	moderate
FBgn0031701	131	Br5	0.995475							1.78436	Upregulated	0.606022	Non-significant	cluster13793	dmel|FBgn0031701 dsim|LOC6731068	dmel, dsim	1	1	0	0	0	FBgn0031701	LOC6731068				64.6578	44.5882				TRUE	1.19519	54.623	1	0.5	Nonconserved	2	very high	high
FBgn0262359	123	Br9	0.999136	-1.90602	Downregulated	-0.549646	Non-significant	1.00403	Upregulated	0.937281	Non-significant	2.02661	Non-significant	cluster5330	dmel|FBgn0262359 dsim|LOC27208784 dana|LOC123257442 dvir|LOC26531783 sleb|LOC115631991	dmel, dsim, dana, dvir, sleb	1	1	1	1	1	FBgn0262359	LOC27208784	LOC123257442	LOC26531783	LOC115631991	0	0	0.814432	0.488665	6.80713	TRUE	0.30245	1.62204	1	0.2	Conserved		no	moderate
FBgn0032472	106	Br8	0.946109					0.546036	Non-significant	1.50066	Upregulated	3.33712	Upregulated	cluster12641	dmel|FBgn0032472 dsim|LOC6732149 dana|LOC6502472	dmel, dsim, dana	1	1	1	0	0	FBgn0032472	LOC6732149	LOC6502472			378.236	243.891	170.454			TRUE	1.79461	264.194	2	0.666667	Nonconserved	3	extremely high	moderate
FBgn0261628	186	Br8	0.98814			0.36205	Non-significant			1.57644	Upregulated	2.47	Upregulated	cluster13972	dmel|FBgn0261628 dsim|LOC27209068 dvir|LOC116649889	dmel, dsim, dvir	1	1	0	1	0	FBgn0261628	LOC27209068		LOC116649889		11.8065	1.83706		1.78666		TRUE	1.4695	5.14341	2	0.666667	Nonconserved	3	very low	moderate
FBgn0028430	156	Br4	0.939075							0.340513	Non-significant	2.49333	Upregulated	cluster13811	dmel|FBgn0028430 dsim|LOC6732289	dmel, dsim	1	1	0	0	0	FBgn0028430	LOC6732289				0.414841	0.566424				TRUE	1.41692	0.490632	1	0.5	Nonconserved	2	very low	moderate
FBgn0262881	50	Br8	0.978171							2.05798	Non-significant	6.56486	Upregulated	cluster13935	dmel|FBgn0262881 dsim|LOC120284407	dmel, dsim	1	1	0	0	0	FBgn0262881	LOC120284407				14.0963	0.039522				TRUE	4.31142	7.06794	1	0.5	Nonconserved	2	high	high
FBgn0261538	45	Br8	0.084315			1.30688	Upregulated	1.06273	Non-significant	3.45018	Upregulated		Non-significant	cluster5860	dmel|FBgn0261538 dsim|LOC120284190 dana|LOC6496216 dvir|LOC26531319	dmel, dsim, dana, dvir	1	1	1	1	0	FBgn0261538	LOC120284190	LOC6496216	LOC26531319		38.9204	81.5509	12.6637	15.3499		TRUE	1.93993	37.1212	2	0.5	Nonconserved	4	very low	moderate
FBgn0259738	74	Br9	0.135035					1.44222	Upregulated	0.533639	Non-significant	0.0992394	Non-significant	cluster12821	dmel|FBgn0259738 dsim|LOC27208817 dana|LOC26515446	dmel, dsim, dana	1	1	1	0	0	FBgn0259738	LOC27208817	LOC26515446			1.35187	1.51882	2.39219			TRUE	0.6917	1.75429	1	0.333333	Nonconserved	3	very low	moderate
FBgn0262563	77	Br7	0.99321							0.739788	Non-significant	1.65558	Upregulated	cluster14882	dmel|FBgn0262563 dsim|LOC6734877	dmel, dsim	1	1	0	0	0	FBgn0262563	LOC6734877				78.6663	119.532				TRUE	1.19768	99.0992	1	0.5	Nonconserved	2	very high	moderate
FBgn0264541	56	Br8	0.98955							3.0487	Non-significant	5.23135	Upregulated	cluster13978	dmel|FBgn0264541 dsim|LOC27207521	dmel, dsim	1	1	0	0	0	FBgn0264541	LOC27207521				1.28871	1.02006				TRUE	4.14003	1.15439	1	0.5	Nonconserved	2	low	moderate
FBgn0261501	72	Br7	0.956323					4.55967	Upregulated	0.0351399	Non-significant	-0.903899	Non-significant	cluster13587	dmel|FBgn0261501 dsim|LOC27208133 dana|LOC116654794	dmel, dsim, dana	1	1	1	0	0	FBgn0261501	LOC27208133	LOC116654794			0.0167313	0.0418827	14.3829			TRUE	1.23031	4.81385	1	0.333333	Nonconserved	3	no	very low
FBgn0262481	61	Br7	0.978225					0.165632	Non-significant	2.13372	Upregulated	1.79338	Upregulated	cluster12593	dmel|FBgn0262481 dsim|LOC27206980 dana|LOC6496576	dmel, dsim, dana	1	1	1	0	0	FBgn0262481	LOC27206980	LOC6496576			11.8347	5.79405	15.5851			TRUE	1.36425	11.0713	2	0.666667	Nonconserved	3	high	moderate
FBgn0262569	57	Br7	0.987302					0.37806	Non-significant	0.57086	Non-significant	2.40744	Upregulated	cluster13586	dmel|FBgn0262569 dsim|LOC27207184 dana|LOC116654761	dmel, dsim, dana	1	1	1	0	0	FBgn0262569	LOC27207184	LOC116654761			3.62806	4.66602	0.953646			TRUE	1.11879	3.08258	1	0.333333	Nonconserved	3	moderately high	low
FBgn0263083	55	Br5	0.908848							0.912884	Non-significant	1.87651	Upregulated	cluster14931	dmel|FBgn0263083 dsim|LOC27208866	dmel, dsim	1	1	0	0	0	FBgn0263083	LOC27208866				36.1487	42.89				TRUE	1.3947	39.5193	1	0.5	Nonconserved	2	extremely high	low
FBgn0050154	64	Br9	0.991568	-0.716956	Non-significant	3.4782	Upregulated	1.30418	Upregulated	3.16684	Upregulated	2.30503	Upregulated	cluster10242	dmel|FBgn0050154 dsim|LOC6735388 dana|LOC6495121 dvir|LOC6626025 sleb|LOC115634249	dmel, dsim, dana, dvir, sleb	1	1	1	1	1	FBgn0050154	LOC6735388	LOC6495121	LOC6626025	LOC115634249	21.7265	63.3134	4.9385	22.4909	8.75954	TRUE	1.90746	24.2458	4	0.8	Conserved		moderately high	moderate
FBgn0067905	46	Br9	0.994747	-1.22285	Downregulated	3.28853	Upregulated	1.88509	Upregulated	3.40886	Upregulated	3.51438	Upregulated	cluster12019	dmel|FBgn0067905 dsim|LOC120284339 dana|LOC116654705 dvir|LOC116650903 sleb|LOC115634008	dmel, dsim, dana, dvir, sleb	1	1	1	1	1	FBgn0067905	LOC120284339	LOC116654705	LOC116650903	LOC115634008	618.649	709.401	88.0366	1858.1	320.652	TRUE	2.1748	718.968	4	0.8	Conserved		extremely high	moderate
FBgn0262141	67	Br5	0.001649							0.548405	Non-significant	2.18244	Upregulated	cluster13919	dmel|FBgn0262141 dsim|LOC27208019	dmel, dsim	1	1	0	0	0	FBgn0262141	LOC27208019				1.65365	4.5628				TRUE	1.36542	3.10822	1	0.5	Nonconserved	2	very low	moderate
FBgn0040837	187	Br9	0.000597	-1.62121	Downregulated	-1.98413	Non-significant	0.261998	Non-significant	1.08289	Upregulated	0.228225	Non-significant	cluster2765	dmel|FBgn0040837 dsim|LOC6737093 dana|LOC6507639 dvir|LOC6623120 sleb|LOC115632954	dmel, dsim, dana, dvir, sleb	1	1	1	1	1	FBgn0040837	LOC6737093	LOC6507639	LOC6623120	LOC115632954	8.77267	20.6609	27.5609	0.0574353	9.06067	TRUE	-0.406445	13.2225	1	0.2	Conserved		very low	high
FBgn0287423	119	Br8	0.995777					0.924442	Non-significant	0.67545	Non-significant	1.12938	Upregulated	cluster9730	dmel|FBgn0287423 dsim|LOC6737939 dana|LOC6507053	dmel, dsim, dana	1	1	1	0	0	FBgn0287423	LOC6737939	LOC6507053			3269.23	2365.06	4.63341			TRUE	0.909757	1879.64	1	0.333333	Nonconserved	3	extremely high	very high
FBgn0036390	93	Br7	0.993241					2.1017	Non-significant	1.62435	Upregulated	1.68896	Non-significant	cluster13253	dmel|FBgn0036390 dsim|LOC27206231 dana|LOC6493272	dmel, dsim, dana	1	1	1	0	0	FBgn0036390	LOC27206231	LOC6493272			0.808463	1.04059	0.02163			TRUE	1.805	0.62356	1	0.333333	Nonconserved	3	no	low
FBgn0263763	49	Br8	0.998374							0.466495	Non-significant	1.0323	Upregulated	cluster14964	dmel|FBgn0263763 dsim|LOC27209376	dmel, dsim	1	1	0	0	0	FBgn0263763	LOC27209376				39.5644	138.545				TRUE	0.749396	89.0547	1	0.5	Nonconserved	2	very high	moderate
FBgn0036469	92	Br8	0.998483					0.175268	Non-significant	2.57874	Upregulated	3.72544	Upregulated	cluster12490	dmel|FBgn0036469 dsim|LOC6738104 dana|LOC6493613	dmel, dsim, dana	1	1	1	0	0	FBgn0036469	LOC6738104	LOC6493613			1.12959	7.02452	80.1998			TRUE	2.15981	29.4513	2	0.666667	Nonconserved	3	no	moderate
FBgn0085282	112	Br9	0.952406	0.0847999	Non-significant	0.0550609	Non-significant	0.448831	Non-significant	1.16546	Upregulated	1.10192	Non-significant	cluster11937	dmel|FBgn0085282 dsim|LOC6738546 dana|LOC26515343 dvir|LOC6622296 sleb|LOC115622991	dmel, dsim, dana, dvir, sleb	1	1	1	1	1	FBgn0085282	LOC6738546	LOC26515343	LOC6622296	LOC115622991	22.4235	14.9201	5.97687	5.22642	17.0525	TRUE	0.571215	13.1199	1	0.2	Conserved		moderate	moderate
FBgn0259992	77	Br9	0.081783	-0.762402	Non-significant	1.95012	Upregulated	0.209216	Non-significant	0.264616	Non-significant	1.39172	Upregulated	cluster4126	dmel|FBgn0259992 dsim|LOC6728907 dana|LOC6499126 dvir|LOC6633155 sleb|LOC115624092	dmel, dsim, dana, dvir, sleb	1	1	1	1	1	FBgn0259992	LOC6728907	LOC6499126	LOC6633155	LOC115624092	7.6057	4.20503	5.4161	21.8178	3.36591	TRUE	0.610655	8.48211	2	0.4	Conserved		very low	low
FBgn0262794	116	Br5	0.999687									3.2299	Upregulated	cluster14902	dmel|FBgn0262794	dmel	1	0	0	0	0	FBgn0262794					4.49084					TRUE	3.2299	4.49084	1	1	Nonconserved	1	no	moderate
FBgn0044810	142	Br7	0.98556							0.818307	Non-significant	2.98686	Upregulated	cluster14664	dmel|FBgn0044810 dsim|LOC6727263	dmel, dsim	1	1	0	0	0	FBgn0044810	LOC6727263				7.36951	3.4881				TRUE	1.90258	5.4288	1	0.5	Nonconserved	2	very high	moderate
FBgn0263402	94	Br5	0.992224							0.754607	Non-significant	3.41333	Upregulated	cluster14954	dmel|FBgn0263402 dsim|LOC27208369	dmel, dsim	1	1	0	0	0	FBgn0263402	LOC27208369				0.648875	0.983661				TRUE	2.08397	0.816268	1	0.5	Nonconserved	2	low	moderate
FBgn0261704	51	Br9	0.991763					2.3389	Upregulated	3.67412	Upregulated		Non-significant	cluster11980	dmel|FBgn0261704 dsim|LOC27207924 dana|LOC26515152	dmel, dsim, dana	1	1	1	0	0	FBgn0261704	LOC27207924	LOC26515152			6.6248	41.7279	8.63769			TRUE	3.00651	18.9968	2	0.666667	Nonconserved	3	very low	very low
FBgn0039811	143	Br7	0.028484					1.27959	Non-significant	-1.64257	Non-significant	2.72121	Upregulated	cluster13420	dmel|FBgn0039811 dsim|LOC6730286 dana|LOC6505944	dmel, dsim, dana	1	1	1	0	0	FBgn0039811	LOC6730286	LOC6505944			1.39345	0.121333	0.172956			TRUE	0.786076	0.56258	1	0.333333	Nonconserved	3	no	high

### Sheet: P.rettgeri
FBID	sequence_length	lineage_age	signalp_probability	sleb_gene_logfoldchange	sleb_gene_category	dvir_gene_logfoldchange	dvir_gene_category	dana_gene_logfoldchange	dana_gene_category	dsim_gene_logfoldchange	dsim_gene_category	dmel_gene_logfoldchange	dmel_gene_category	cluster	gene group	species	dmel_gene_count	dsim_gene_count	dana_gene_count	dvir_gene_count	sleb_gene_count	dmel_gene	dsim_gene	dana_gene	dvir_gene	sleb_gene	dmel_expression	dsim_expression	dana_expression	dvir_expression	sleb_expression	if any gene has significantly differential expression	average_logfoldchange	average_tpm	number of significantly expressed genes	ratio of significant expressed genes	type	number of species with significantly expressed genes	expression_fat_body	expression_hemocyte
FBgn0030981	193	Br6	0.999129							-0.42515	Non-significant	1.97897	Upregulated	cluster14505	dmel|FBgn0030981 dsim|LOC6726403	dmel, dsim	1	1	0	0	0	FBgn0030981	LOC6726403				3.64114	1.81771				TRUE	0.776912	2.72942	1	0.5	Nonconserved	2	no	high
FBgn0031323	179	Br9	0.000186	1.95037	Upregulated	-1.11011	Non-significant		Non-significant	1.47901	Non-significant		Non-significant	cluster10845	dmel|FBgn0031323 dsim|LOC6730554 dana|LOC6497549 dvir|LOC6627536 sleb|LOC115631762	dmel, dsim, dana, dvir, sleb	1	1	1	1	1	FBgn0031323	LOC6730554	LOC6497549	LOC6627536	LOC115631762	0	0.079812	0	50.4566	85.1495	TRUE	0.773089	27.1372	1	0.2	Conserved		no	moderate
FBgn0263321	164	Br5	0.959928							1.14772	Non-significant	1.75684	Upregulated	cluster13947	dmel|FBgn0263321 dsim|LOC27207851	dmel, dsim	1	1	0	0	0	FBgn0263321	LOC27207851				63.2846	40.3866				TRUE	1.45228	51.8356	1	0.5	Nonconserved	2	very high	moderate
FBgn0031701	131	Br5	0.995475							3.8923	Upregulated	6.92563	Upregulated	cluster13793	dmel|FBgn0031701 dsim|LOC6731068	dmel, dsim	1	1	0	0	0	FBgn0031701	LOC6731068				889.274	113.294				TRUE	5.40896	501.284	2	1	Nonconserved	2	very high	high
FBgn0032472	106	Br8	0.946109					-0.711208	Non-significant	0.0404346	Non-significant	1.85648	Upregulated	cluster12641	dmel|FBgn0032472 dsim|LOC6732149 dana|LOC6502472	dmel, dsim, dana	1	1	1	0	0	FBgn0032472	LOC6732149	LOC6502472			329.485	98.258	49.7397			TRUE	0.395237	159.161	1	0.333333	Nonconserved	3	extremely high	moderate
FBgn0262881	50	Br8	0.978171							6.53247	Upregulated	5.51637	Upregulated	cluster13935	dmel|FBgn0262881 dsim|LOC120284407	dmel, dsim	1	1	0	0	0	FBgn0262881	LOC120284407				74.0375	3.84082				TRUE	6.02442	38.9392	2	1	Nonconserved	2	high	high
FBgn0261538	45	Br8	0.084315			-0.0109649	Non-significant	3.36634	Upregulated	0.63377	Non-significant		Non-significant	cluster5860	dmel|FBgn0261538 dsim|LOC120284190 dana|LOC6496216 dvir|LOC26531319	dmel, dsim, dana, dvir	1	1	1	1	0	FBgn0261538	LOC120284190	LOC6496216	LOC26531319		17.6602	17.2116	44.3124	7.02814		TRUE	1.32972	21.5531	1	0.25	Nonconserved	4	very low	moderate
FBgn0264541	56	Br8	0.98955							12.2431	Upregulated	9.67995	Upregulated	cluster13978	dmel|FBgn0264541 dsim|LOC27207521	dmel, dsim	1	1	0	0	0	FBgn0264541	LOC27207521				677.431	484.664				TRUE	10.9615	581.047	2	1	Nonconserved	2	low	moderate
FBgn0261501	72	Br7	0.956323					9.80839	Upregulated		Non-significant	-0.929712	Non-significant	cluster13587	dmel|FBgn0261501 dsim|LOC27208133 dana|LOC116654794	dmel, dsim, dana	1	1	1	0	0	FBgn0261501	LOC27208133	LOC116654794			0	0	569.09			TRUE	4.43934	189.697	1	0.333333	Nonconserved	3	no	very low
FBgn0262481	61	Br7	0.978225					3.44878	Upregulated	4.14818	Upregulated	3.03002	Upregulated	cluster12593	dmel|FBgn0262481 dsim|LOC27206980 dana|LOC6496576	dmel, dsim, dana	1	1	1	0	0	FBgn0262481	LOC27206980	LOC6496576			40.9892	28.5413	99.575			TRUE	3.54233	56.3685	3	1	Nonconserved	3	high	moderate
FBgn0050154	64	Br9	0.991568	0.326684	Non-significant	1.91665	Non-significant	2.32664	Upregulated	0.668095	Non-significant	0.660805	Non-significant	cluster10242	dmel|FBgn0050154 dsim|LOC6735388 dana|LOC6495121 dvir|LOC6626025 sleb|LOC115634249	dmel, dsim, dana, dvir, sleb	1	1	1	1	1	FBgn0050154	LOC6735388	LOC6495121	LOC6626025	LOC115634249	13.0794	20.5566	14.9698	8.39895	11.5223	TRUE	1.17977	13.7054	1	0.2	Conserved		moderately high	moderate
FBgn0067905	46	Br9	0.994747	1.435	Upregulated	0.856746	Non-significant	1.98511	Upregulated	0.934873	Non-significant	2.29087	Upregulated	cluster12019	dmel|FBgn0067905 dsim|LOC120284339 dana|LOC116654705 dvir|LOC116650903 sleb|LOC115634008	dmel, dsim, dana, dvir, sleb	1	1	1	1	1	FBgn0067905	LOC120284339	LOC116654705	LOC116650903	LOC115634008	235.597	187.982	91.5972	508.845	535.43	TRUE	1.50052	311.89	3	0.6	Conserved		extremely high	moderate
FBgn0259708	152	Br8	0.002098					2.23778	Upregulated	0.725058	Non-significant		Non-significant	cluster12810	dmel|FBgn0259708 dsim|LOC27209202 dana|LOC26514091	dmel, dsim, dana	1	1	1	0	0	FBgn0259708	LOC27209202	LOC26514091			2.53382	4.46029	13.554			TRUE	1.48142	6.84937	1	0.333333	Nonconserved	3	very low	moderate
FBgn0262141	67	Br5	0.001649							1.08665	Non-significant	3.1642	Upregulated	cluster13919	dmel|FBgn0262141 dsim|LOC27208019	dmel, dsim	1	1	0	0	0	FBgn0262141	LOC27208019				4.01879	6.65567				TRUE	2.12543	5.33723	1	0.5	Nonconserved	2	very low	moderate
FBgn0040837	187	Br9	0.000597	-0.00208031	Non-significant	-0.148325	Non-significant	1.45681	Upregulated	1.05082	Non-significant	0.662545	Non-significant	cluster2765	dmel|FBgn0040837 dsim|LOC6737093 dana|LOC6507639 dvir|LOC6623120 sleb|LOC115632954	dmel, dsim, dana, dvir, sleb	1	1	1	1	1	FBgn0040837	LOC6737093	LOC6507639	LOC6623120	LOC115632954	9.41483	22.1193	25.3657	0.0777897	6.86562	TRUE	0.603954	12.7687	1	0.2	Conserved		very low	high
FBgn0262794	116	Br5	0.999687									7.55514	Upregulated	cluster14902	dmel|FBgn0262794	dmel	1	0	0	0	0	FBgn0262794					164.786					TRUE	7.55514	164.786	1	1	Nonconserved	1	no	moderate
FBgn0044810	142	Br7	0.98556							1.80865	Non-significant	4.11879	Upregulated	cluster14664	dmel|FBgn0044810 dsim|LOC6727263	dmel, dsim	1	1	0	0	0	FBgn0044810	LOC6727263				77.8	7.09209				TRUE	2.96372	42.446	1	0.5	Nonconserved	2	very high	moderate
FBgn0053494	86	Br2	0.977323							1.66025	Upregulated	0.4265	Non-significant	cluster13859	dmel|FBgn0053494 dsim|LOC6729628	dmel, dsim	1	1	0	0	0	FBgn0053494	LOC6729628				35.154	43.5843				TRUE	1.04337	39.3692	1	0.5	Nonconserved	2	very high	high
FBgn0261704	51	Br9	0.991763					5.11011	Upregulated	4.52984	Upregulated		Non-significant	cluster11980	dmel|FBgn0261704 dsim|LOC27207924 dana|LOC26515152	dmel, dsim, dana	1	1	1	0	0	FBgn0261704	LOC27207924	LOC26515152			4.66774	142.941	54.2342			TRUE	4.81998	67.281	2	0.666667	Nonconserved	3	very low	very low
