## Supplemental tables S1-S9, File S1 for "Regulatory divergence and effector turnover shape species-specific bacterial clearance in Drosophilidae": TableS9.xlsx

### Sheet: D.mel E.faecalis vs untreated
	gene	baseMean	log2FoldChange	lfcSE	stat	pvalue	padj	gene_category
1	ACCORD2_I	21.1613	-0.250447	0.455518	-0.549808	0.582451	0.707402	Non-significant
2	ACCORD2_LTR	0	NA	NA	NA	NA	NA	Non-significant
3	ACCORD_I	785.643	-0.683831	0.276176	-2.47607	0.0132838	0.0312221	Non-significant
4	ACCORD_LTR	41.7337	-0.506244	0.300498	-1.68468	0.09205	0.167978	Non-significant
5	ALA_DM	0	NA	NA	NA	NA	NA	Non-significant
6	ALUII_DM	0	NA	NA	NA	NA	NA	Non-significant
7	ARS406_DM	0	NA	NA	NA	NA	NA	Non-significant
8	AY1_DH	0	NA	NA	NA	NA	NA	Non-significant
9	BARI1	0	NA	NA	NA	NA	NA	Non-significant
10	BARI_DM	98.6646	1.03748	0.213254	4.86501	1.14451e-06	5.78309e-06	Upregulated
11	BATUMI_I	338.313	0.00410801	0.172382	0.0238308	0.980988	0.987495	Non-significant
12	BATUMI_LTR	0	NA	NA	NA	NA	NA	Non-significant
13	BEL_I	863.539	-0.370267	0.240903	-1.537	0.124294	0.214561	Non-significant
14	BEL_LTR	26.694	-0.619662	0.41695	-1.48618	0.137232	0.23232	Non-significant
15	BLASTOPIA_I	730.763	0.0730825	0.0826175	0.884589	0.376378	0.518617	Non-significant
16	BLASTOPIA_LTR	0.241192	0.0583987	4.08046	0.0143118	0.988581	NA	Non-significant
17	BLOOD_I	1095.87	0.250753	0.0981033	2.55601	0.010588	0.0255551	Non-significant
18	BLOOD_LTR	41.971	0.315332	0.294244	1.07167	0.283869	0.416086	Non-significant
19	BS	192.966	0.730125	0.158	4.62105	3.81799e-06	1.75807e-05	Non-significant
20	BS2	55.3034	0.216123	0.268255	0.805661	0.420438	0.561274	Non-significant
21	BS3_DM	0.226868	-1.7698	4.04058	-0.438007	0.661382	NA	Non-significant
22	BS4_DM	0.215423	-0.903358	4.08046	-0.221387	0.824791	NA	Non-significant
23	BURDOCK_I	791.352	1.1912	0.102593	11.6109	3.62898e-31	2.51919e-29	Upregulated
24	BURDOCK_LTR	43.4171	0.545064	0.329856	1.65243	0.0984472	0.177325	Non-significant
25	Baggins1	4.37322	1.13024	1.04162	1.08507	0.27789	0.409883	Non-significant
26	Bica_I	36.0103	0.232808	0.335195	0.694547	0.487339	0.624566	Non-significant
27	Bica_LTR	0	NA	NA	NA	NA	NA	Non-significant
28	Bilbo	0	NA	NA	NA	NA	NA	Non-significant
29	CIRCE	2.67925	-0.212587	1.14181	-0.186185	0.8523	0.906832	Non-significant
30	Chimpo_I	78.5458	-0.673524	0.269392	-2.50016	0.0124138	0.0294263	Non-significant
31	Chimpo_LTR	0.118639	0	4.08046	0	1	NA	Non-significant
32	Chouto_I	16.8957	0.121333	0.486719	0.249288	0.803138	0.871798	Non-significant
33	Chouto_LTR	9.17168	-0.442102	0.763241	-0.579243	0.562425	0.690028	Non-significant
34	Copia1-I_DM	76.4607	-0.0334091	0.254726	-0.131157	0.895651	0.934792	Non-significant
35	Copia1-LTR_DM	0.263967	2.0266	4.02865	0.503048	0.614931	NA	Non-significant
36	Copia2_I	71.9903	0.668244	0.238859	2.79765	0.00514757	0.0134138	Non-significant
37	Copia2_LTR_DM	3.84194	1.50039	1.21109	1.23888	0.215389	0.334253	Non-significant
38	Copia_I	187732	0.664505	0.0504312	13.1765	1.19867e-39	1.26656e-37	Non-significant
39	Copia_LTR	2234.4	0.320788	0.114041	2.81292	0.00490939	0.012852	Non-significant
40	DGRSAT1	0	NA	NA	NA	NA	NA	Non-significant
41	DGYSAT1	0	NA	NA	NA	NA	NA	Non-significant
42	DIVER2_I	4.67708	-0.379074	0.940939	-0.402868	0.687045	0.789009	Non-significant
43	DIVER2_LTR	1.0974	-0.255003	2.16394	-0.117842	0.906193	NA	Non-significant
44	DIVER_I	440.122	0.747009	0.141042	5.29636	1.18131e-07	6.87372e-07	Non-significant
45	DIVER_LTR	1.02035	-0.693606	2.06944	-0.335165	0.7375	NA	Non-significant
46	DM1731_I	2135.83	0.139019	0.0816888	1.70181	0.0887904	0.162976	Non-significant
47	DM1731_LTR	6.08913	-0.589326	1.09538	-0.538011	0.590569	0.71356	Non-significant
48	DM176_I	565.997	-0.0656033	0.11036	-0.594446	0.552214	0.681421	Non-significant
49	DM176_LTR	672.39	0.544622	0.113094	4.81567	1.46707e-06	7.28958e-06	Non-significant
50	DM297_I	460.017	-0.185642	0.318825	-0.582268	0.560386	0.688234	Non-significant
51	DM297_LTR	9.55988	-1.88121	0.810463	-2.32115	0.0202787	0.0454785	Downregulated
52	DM412	5464.07	-0.384154	0.0629266	-6.1048	1.02931e-09	8.06959e-09	Non-significant
53	DM412B_LTR	243.515	0.0473412	0.147637	0.320658	0.748469	0.834428	Non-significant
54	DMCR1A	39.7615	-0.0978827	0.381436	-0.256616	0.797475	0.868307	Non-significant
55	DMLTR5	15.2548	-0.81096	0.503396	-1.61098	0.107184	0.189893	Non-significant
56	DMRP1	0	NA	NA	NA	NA	NA	Non-significant
57	DMRPR	0	NA	NA	NA	NA	NA	Non-significant
58	DMRT1A	11.3614	-0.334298	0.615683	-0.542971	0.58715	0.711155	Non-significant
59	DMRT1B	544.863	0.10253	0.147185	0.696604	0.486051	0.62349	Non-significant
60	DMRT1C	0.65499	-0.928672	2.83968	-0.327034	0.743642	NA	Non-significant
61	DMR_DV	0	NA	NA	NA	NA	NA	Non-significant
62	DMSAT6	0	NA	NA	NA	NA	NA	Non-significant
63	DMTOM1_LTR	5.49658	0.689576	0.811752	0.849491	0.395608	0.537454	Non-significant
64	DNAREP1_DM	0.113434	-0.903366	4.08046	-0.221388	0.82479	NA	Non-significant
65	DOC	2754.22	0.372415	0.0695895	5.35159	8.71838e-08	5.19448e-07	Non-significant
66	DOC2_DM	180.249	-0.280632	0.150783	-1.86116	0.062721	0.121356	Non-significant
67	DOC3_DM	16.567	-0.39134	0.59826	-0.65413	0.513028	0.647595	Non-significant
68	DOC4_DM	0.177796	0	4.08046	0	1	NA	Non-significant
69	DOC5_DM	4.89646	0.14244	0.901598	0.157986	0.874468	0.920419	Non-significant
70	DOC6_DM	2305.41	0.367868	0.0751139	4.89747	9.70808e-07	4.95997e-06	Non-significant
71	DSAT	0	NA	NA	NA	NA	NA	Non-significant
72	DTSAT1	0	NA	NA	NA	NA	NA	Non-significant
73	FB4_DM	31.9106	0.544987	0.354613	1.53685	0.12433	0.214561	Non-significant
17567	FROGGER_I	15.3992	0.240188	0.587764	0.408647	0.682799	0.786415	Non-significant
17568	FROGGER_LTR	0.329649	1.74646	4.05427	0.43077	0.666636	NA	Non-significant
17569	FTZ_DM	0	NA	NA	NA	NA	NA	Non-significant
17570	FUSHI_DM	0	NA	NA	NA	NA	NA	Non-significant
17571	FW2_DM	1.73726	0.270739	1.49431	0.18118	0.856227	NA	Non-significant
17572	FW3_DM	0.975958	-1.20312	2.38391	-0.504684	0.61378	NA	Non-significant
17573	FW_DM	1653.42	0.261776	0.0805801	3.24864	0.00115959	0.00345274	Non-significant
17574	G2_DM	21.7991	-0.121605	0.458205	-0.265395	0.790705	0.863376	Non-significant
17575	G3_DM	2.36861	-0.857568	1.46	-0.587377	0.556951	NA	Non-significant
17576	G4_DM	25.5911	-0.784578	0.419456	-1.87046	0.0614195	0.119244	Non-significant
17577	G5A_DM	6.2321	-0.568766	0.825508	-0.688989	0.49083	0.627656	Non-significant
17578	G5_DM	43.4913	-0.255137	0.295938	-0.862132	0.388615	0.530232	Non-significant
17579	G6_DM	21.2856	-0.327118	0.515969	-0.633988	0.526089	0.658736	Non-significant
17580	G7_DM	0.482383	0.24409	3.87373	0.0630114	0.949757	NA	Non-significant
17581	GTWIN_I	20.3644	-0.866173	0.466757	-1.85572	0.0634929	0.122591	Non-significant
17582	GTWIN_LTR	1.28071	0.44102	1.6951	0.260174	0.79473	NA	Non-significant
17583	G_DM	2.04618	-0.269781	1.43746	-0.187679	0.851128	NA	Non-significant
17584	Galileo_DM	0	NA	NA	NA	NA	NA	Non-significant
17585	Gypsy1-I_DM	12609.2	-0.00411351	0.0592609	-0.0694135	0.94466	0.963709	Non-significant
17586	Gypsy1-LTR_DM	0.109208	-0.903366	4.08046	-0.221388	0.82479	NA	Non-significant
17587	Gypsy10_I	62.352	0.479792	0.288541	1.66282	0.0963481	0.173986	Non-significant
17588	Gypsy10_LTR	0.287004	-0.903351	4.08046	-0.221385	0.824793	NA	Non-significant
17589	Gypsy11_I	1.29149	-2.44606	2.20032	-1.11168	0.266275	NA	Non-significant
17590	Gypsy11_LTR	0	NA	NA	NA	NA	NA	Non-significant
17591	Gypsy12A_LTR	0	NA	NA	NA	NA	NA	Non-significant
17592	Gypsy12_I	43.6549	-0.48289	0.324124	-1.48983	0.136269	0.231017	Non-significant
17593	Gypsy12_LTR	35.3267	0.0177551	0.316778	0.0560491	0.955303	0.970585	Non-significant
17594	Gypsy2-I_DM	17.6069	0.198681	0.509412	0.39002	0.696522	0.796521	Non-significant
17595	Gypsy2-LTR_DM	2.29397	-1.2505	1.57015	-0.796417	0.42579	NA	Non-significant
17596	Gypsy2_I	10.2306	-0.0184781	0.602455	-0.0306714	0.975532	0.984025	Non-significant
17597	Gypsy2_LTR	0.86659	-2.12325	2.33279	-0.910176	0.36273	NA	Non-significant
17598	Gypsy3_I	13.1909	0.752122	0.624288	1.20477	0.228293	0.350362	Non-significant
17599	Gypsy3_LTR	0.218417	-1.72238	4.04497	-0.425806	0.670249	NA	Non-significant
17600	Gypsy4_I	138.755	-0.512349	0.204626	-2.50384	0.0122855	0.0291743	Non-significant
17601	Gypsy4_LTR	0.888513	0.465608	2.15897	0.215662	0.829251	NA	Non-significant
17602	Gypsy5_I	37.7095	0.55394	0.350482	1.58051	0.113991	0.200242	Non-significant
17603	Gypsy5_LTR	4.6506	-0.574651	1.05032	-0.54712	0.584296	0.708777	Non-significant
17604	Gypsy6A_LTR	0.372826	1.97895	4.03267	0.490728	0.623619	NA	Non-significant
17605	Gypsy6_I	28.5336	-0.216002	0.388893	-0.555428	0.578602	0.703729	Non-significant
17606	Gypsy6_LTR	0.565727	0.158137	2.8637	0.0552213	0.955962	NA	Non-significant
17607	Gypsy7_I	4.78786	-1.05015	0.976977	-1.0749	0.282419	0.414312	Non-significant
17608	Gypsy7_LTR	0.218417	-1.72238	4.04497	-0.425806	0.670249	NA	Non-significant
17609	Gypsy8_I	5.34545	-1.00631	1.02226	-0.984395	0.324921	0.463342	Non-significant
17610	Gypsy8_LTR	0	NA	NA	NA	NA	NA	Non-significant
17611	Gypsy9_I	80.5741	0.783675	0.278432	2.8146	0.00488373	0.0127905	Non-significant
17612	Gypsy9_LTR	1.43523	1.06634	1.81892	0.586252	0.557706	NA	Non-significant
17613	Gypsy_DS	0	NA	NA	NA	NA	NA	Non-significant
17614	Gypsy_I	75.0795	1.04932	0.362725	2.89288	0.00381732	0.0102012	Upregulated
17615	Gypsy_LTR	37.2613	0.153859	0.346562	0.443957	0.657074	0.766009	Non-significant
17616	HELENA_RT	3.95691	-1.73488	1.39995	-1.23925	0.215253	0.334242	Non-significant
17617	HETA	180.773	-0.0785077	0.185407	-0.423435	0.671978	0.777463	Non-significant
17618	HETRP_DM	0	NA	NA	NA	NA	NA	Non-significant
17619	HMSBEAGLE_I	1106.37	-0.141991	0.110277	-1.28758	0.197892	0.312971	Non-significant
17620	HOBO	25.915	-0.07661	0.412887	-0.185547	0.8528	0.907202	Non-significant
17621	Helitron1_DM	0.296435	0	4.08046	0	1	NA	Non-significant
17622	IDEFIX_I	114.11	0.245738	0.219621	1.11892	0.263176	0.392642	Non-significant
17623	IDEFIX_LTR	19.1485	0.180653	0.464818	0.388653	0.697533	0.797142	Non-significant
17624	IVK_DM	41.8876	0.391411	0.318875	1.22748	0.219644	0.339773	Non-significant
17625	I_DM	584.791	-0.0455074	0.101007	-0.450538	0.652322	0.761734	Non-significant
17626	Invader1_I	9.93707	-0.814971	0.653933	-1.24626	0.212669	0.331108	Non-significant
17627	Invader1_LTR	19.5642	0.923013	0.440521	2.09528	0.0361465	0.0753605	Non-significant
17628	Invader2_I	180.9	-0.191539	0.164051	-1.16756	0.242986	0.368317	Non-significant
17629	Invader2_LTR	8.85218	0.108366	0.657113	0.164913	0.869013	0.916528	Non-significant
17630	Invader3_I	17.069	0.132678	0.47441	0.279669	0.779732	0.855541	Non-significant
17631	Invader3_LTR	0.896538	-1.26489	2.01071	-0.629078	0.529298	NA	Non-significant
17632	Invader4_I	49.926	-0.357966	0.367021	-0.975329	0.329397	0.468382	Non-significant
17633	Invader4_LTR	2.31542	-0.367952	1.26655	-0.290515	0.771422	NA	Non-significant
17634	Invader5_I	0.307837	0.0584061	3.92361	0.0148858	0.988123	NA	Non-significant
17635	Invader5_LTR	0	NA	NA	NA	NA	NA	Non-significant
17636	Invader6_I	12.7079	0.146518	0.625979	0.234062	0.814937	0.88014	Non-significant
17637	Invader6_LTR	1.13021	1.96957	2.11413	0.931623	0.351531	NA	Non-significant
17638	Jockey	541.114	-0.113025	0.0973994	-1.16043	0.245876	0.371709	Non-significant
17639	Jockey-1_Dro	0	NA	NA	NA	NA	NA	Non-significant
17640	Jockey2	7.85757	-0.556477	0.754645	-0.737403	0.460878	0.599442	Non-significant
17641	LOOPER1_DM	9.74407	-0.819148	0.691382	-1.1848	0.236097	0.360072	Non-significant
17642	M4DM	21.4473	0.385432	0.428235	0.900048	0.368094	0.510132	Non-significant
17643	MARINA	0	NA	NA	NA	NA	NA	Non-significant
17644	MAX_I	1123.38	-0.101664	0.0829399	-1.22575	0.220291	0.340666	Non-significant
17645	MAX_LTR	22.619	-0.587079	0.566032	-1.03718	0.29965	0.434888	Non-significant
17646	MDG1_I	1527.2	0.274417	0.0971588	2.82442	0.00473669	0.0124326	Non-significant
17647	MDG1_LTR	90.2059	-0.157335	0.202591	-0.776614	0.437386	0.577826	Non-significant
17648	MDG3_I	617.731	0.150794	0.083159	1.81332	0.0697824	0.132908	Non-significant
17649	MDG3_LTR	27.708	-0.0197049	0.363098	-0.0542687	0.956721	0.971778	Non-significant
17650	MICROPIALIKE_I	13722.4	-0.0543099	0.0686624	-0.79097	0.428961	0.570102	Non-significant
17651	MICROPIALIKE_LTR	1574.31	0.0622685	0.103771	0.600056	0.548469	0.677865	Non-significant
17652	MICROPIA_I	408.251	-0.0541656	0.1321	-0.410034	0.681781	0.786063	Non-significant
17653	MICROPIA_LTR	14.4722	-0.374868	0.581895	-0.644219	0.519434	0.653195	Non-significant
17654	MINOS	0	NA	NA	NA	NA	NA	Non-significant
17655	Mariner-1_Dro	0	NA	NA	NA	NA	NA	Non-significant
17656	Mariner-2_Dro	0	NA	NA	NA	NA	NA	Non-significant
17657	Mariner-3_Dro	0	NA	NA	NA	NA	NA	Non-significant
17658	Mariner2_DM	0.618908	1.62697	2.7691	0.587545	0.556838	NA	Non-significant
17659	Mariner_DMA	0	NA	NA	NA	NA	NA	Non-significant
17660	NINJA_I	110.291	0.179574	0.200091	0.897464	0.369472	0.511536	Non-significant
17661	NINJA_LTR	0.131983	1.02018	4.08046	0.250016	0.802575	NA	Non-significant
17662	NOF_FB	2.68421	-0.654575	1.19354	-0.548432	0.583396	0.708134	Non-significant
17663	NOMAD_I	1131.36	0.0972695	0.093855	1.03638	0.300025	0.43522	Non-significant
17664	NOMAD_LTR	66.49	-0.202637	0.279487	-0.725032	0.468432	0.606691	Non-significant
17665	NTS_DM	28.5909	0.747773	0.425673	1.75669	0.0789714	0.147423	Non-significant
17666	OSVALDO_I	0	NA	NA	NA	NA	NA	Non-significant
17667	OSVALDO_LTR	0	NA	NA	NA	NA	NA	Non-significant
17668	PARIS	0	NA	NA	NA	NA	NA	Non-significant
17669	PLACW_DM	0	NA	NA	NA	NA	NA	Non-significant
17670	POGO	345.065	0.447728	0.120944	3.70193	0.000213965	0.000734543	Non-significant
17671	POGON1	0.557497	0.797901	3.32986	0.23962	0.810625	NA	Non-significant
17672	PROTOP	56.6717	0.221317	0.279106	0.792951	0.427806	0.568947	Non-significant
17673	PROTOP_A	124.924	0.189281	0.203293	0.931073	0.351816	0.492864	Non-significant
17674	PROTOP_B	4.55101	-0.706601	0.939713	-0.751933	0.452092	0.591559	Non-significant
17675	P_DB	0	NA	NA	NA	NA	NA	Non-significant
17676	P_DG	0	NA	NA	NA	NA	NA	Non-significant
17677	QUASIMODO2-I_DM	196.02	-0.0312955	0.16284	-0.192185	0.847597	0.90376	Non-significant
17678	QUASIMODO2-LTR_DM	16.8718	0.21669	0.538475	0.402415	0.687379	0.789315	Non-significant
17679	QUASIMODO_I	76.0256	-0.0835819	0.229	-0.364987	0.715121	0.81101	Non-significant
17680	QUASIMODO_LTR	29.0788	0.123935	0.40082	0.309205	0.757166	0.840513	Non-significant
17681	R1-2_DM	0.0872399	0	4.08046	0	1	NA	Non-significant
17682	R1_DM	74.5473	-0.3425	0.334644	-1.02348	0.306083	0.442341	Non-significant
17683	R2_DM	95.7773	-0.0258755	0.363863	-0.0711132	0.943308	0.963406	Non-significant
17684	ROOA_I	236.565	0.582559	0.14491	4.02014	5.81644e-05	0.000220471	Non-significant
17685	ROOA_LTR	1.11464	-2.19814	2.0811	-1.05624	0.290859	NA	Non-significant
17686	ROO_I	4098.93	0.0358527	0.0852154	0.420731	0.673952	0.779143	Non-significant
17687	ROO_LTR	530.349	0.368488	0.130565	2.82226	0.00476859	0.0125054	Non-significant
17688	ROVER-I_DM	690.903	-0.636757	0.270315	-2.35561	0.0184924	0.0418815	Non-significant
17689	ROVER-LTR_DM	4.95612	0.416219	0.830989	0.500872	0.616461	0.734499	Non-significant
17690	RSP	0	NA	NA	NA	NA	NA	Non-significant
17691	S2_DM	0.21101	1.74645	4.05427	0.430768	0.666637	NA	Non-significant
17692	SAR2_DM	0	NA	NA	NA	NA	NA	Non-significant
17693	SAR_DM	0	NA	NA	NA	NA	NA	Non-significant
17694	STALKER4_I	253.765	0.321353	0.174781	1.83861	0.0659729	0.126561	Non-significant
17695	STALKER4_LTR	17.2853	0.0615008	0.546432	0.11255	0.910388	0.943825	Non-significant
17696	S_DM	18.5745	-0.241881	0.443804	-0.545018	0.585741	0.709949	Non-significant
17697	Stalker2_I	586.836	-0.173322	0.102905	-1.6843	0.0921242	0.168062	Non-significant
17698	Stalker2_LTR	50.4992	0.286277	0.273989	1.04485	0.296093	0.430931	Non-significant
17699	Stalker3_LTR	0	NA	NA	NA	NA	NA	Non-significant
17700	TABOR_I	465.094	-0.0677859	0.0995152	-0.681162	0.495769	0.632221	Non-significant
17701	TABOR_LTR	91.9157	0.0994773	0.20617	0.482502	0.629449	0.745154	Non-significant
17702	TAHRE	110.484	-0.417585	0.220701	-1.89208	0.0584798	0.114261	Non-significant
17703	TART-A	26.7206	0.437132	0.397788	1.09891	0.271808	0.402884	Non-significant
17704	TART_B1	97.9436	0.706912	0.212154	3.33208	0.000862006	0.00262359	Non-significant
17705	TC1-2_DM	23.8679	0.167732	0.43313	0.387256	0.698567	0.797637	Non-significant
17706	TC1_DM	10.0869	-0.321958	0.643104	-0.500631	0.616631	0.734567	Non-significant
17707	TIRANT_I	17160.8	0.0511409	0.208965	0.244735	0.806662	0.874117	Non-significant
17708	TIRANT_LTR	393.391	-0.200495	0.177396	-1.13021	0.258386	0.387385	Non-significant
17709	TLD1	0	NA	NA	NA	NA	NA	Non-significant
17710	TLD2	0.113434	-0.903366	4.08046	-0.221388	0.82479	NA	Non-significant
17711	TOM_I	2.21387	-0.183554	1.37586	-0.13341	0.893869	NA	Non-significant
17712	TOM_LTR	0	NA	NA	NA	NA	NA	Non-significant
17713	TRAM_I	0	NA	NA	NA	NA	NA	Non-significant
17714	TRAM_LTR	0	NA	NA	NA	NA	NA	Non-significant
17715	TRANSIB1	3.92957	0.745584	1.09042	0.68376	0.494127	0.630598	Non-significant
17716	TRANSIB2	2.68494	0.304796	1.24822	0.244185	0.807088	0.874388	Non-significant
17717	TRANSIB3	4.06648	-0.15841	1.07826	-0.146913	0.883201	0.925805	Non-significant
17718	TRANSIB4	1.62687	0.0107198	2.08664	0.00513733	0.995901	NA	Non-significant
17719	TRANSPAC_I	2484.6	-0.169923	0.077912	-2.18096	0.0291866	0.0625653	Non-significant
17720	TRANSPAC_LTR	68.9222	-0.410855	0.256985	-1.59875	0.109876	0.193956	Non-significant
17721	TRIM	0	NA	NA	NA	NA	NA	Non-significant
17722	TV1I	0	NA	NA	NA	NA	NA	Non-significant
17723	TV1LTR	0	NA	NA	NA	NA	NA	Non-significant
17724	Transib-N1_DM	0	NA	NA	NA	NA	NA	Non-significant
17725	Transib5	10.1985	0.749869	0.62853	1.19305	0.232849	0.35621	Non-significant
17726	UHU	0	NA	NA	NA	NA	NA	Non-significant
17727	Ulysses_I	0	NA	NA	NA	NA	NA	Non-significant
17728	Ulysses_LTR	0	NA	NA	NA	NA	NA	Non-significant
17729	XDMR	0	NA	NA	NA	NA	NA	Non-significant
17730	XDMR_DM	0	NA	NA	NA	NA	NA	Non-significant
17731	ZAM_I	937.678	-0.667037	0.335009	-1.9911	0.0464694	0.0937238	Non-significant
17732	ZAM_LTR	168.499	-0.421162	0.201946	-2.08552	0.0370221	0.0769844	Non-significant

### Sheet: D.mel P.rettgeri vs untreated
	gene	baseMean	log2FoldChange	lfcSE	stat	pvalue	padj	gene_category
1	ACCORD2_I	3.52948	0.190647	1.16612	0.163488	0.870134	0.988444	Non-significant
2	ACCORD2_LTR	0	NA	NA	NA	NA	NA	Non-significant
3	ACCORD_I	195.763	0.143318	0.234713	0.610609	0.541458	0.93207	Non-significant
4	ACCORD_LTR	9.21371	-0.0957057	0.671781	-0.142466	0.886712	0.988994	Non-significant
5	ALA_DM	0	NA	NA	NA	NA	NA	Non-significant
6	ALUII_DM	0	NA	NA	NA	NA	NA	Non-significant
7	ARS406_DM	0	NA	NA	NA	NA	NA	Non-significant
8	AY1_DH	0	NA	NA	NA	NA	NA	Non-significant
9	BARI1	0	NA	NA	NA	NA	NA	Non-significant
10	BARI_DM	23.4135	0.276209	0.360861	0.765418	0.444023	0.918722	Non-significant
11	BATUMI_I	65.6513	0.34709	0.241069	1.4398	0.149925	0.699489	Non-significant
12	BATUMI_LTR	0	NA	NA	NA	NA	NA	Non-significant
13	BEL_I	225.496	-0.119335	0.204722	-0.582911	0.559953	0.93812	Non-significant
14	BEL_LTR	5.90148	-0.0112644	1.08666	-0.010366	0.991729	0.999685	Non-significant
15	BLASTOPIA_I	237.179	0.144312	0.21792	0.662227	0.507826	0.929086	Non-significant
16	BLASTOPIA_LTR	0	NA	NA	NA	NA	NA	Non-significant
17	BLOOD_I	228.126	-0.120871	0.226725	-0.533116	0.593953	0.946376	Non-significant
18	BLOOD_LTR	8.47972	0.0250487	0.717124	0.0349293	0.972136	0.997864	Non-significant
19	BS	52.3964	-0.0678496	0.267418	-0.253721	0.799711	0.98119	Non-significant
20	BS2	14.7721	0.296298	0.510049	0.580921	0.561294	0.93812	Non-significant
21	BS3_DM	0	NA	NA	NA	NA	NA	Non-significant
22	BS4_DM	0.110126	-0.930334	4.08052	-0.227994	0.819651	NA	Non-significant
23	BURDOCK_I	304.16	0.365041	0.215502	1.69391	0.0902818	0.587249	Non-significant
24	BURDOCK_LTR	16.1151	0.198354	0.438858	0.451977	0.651285	0.952299	Non-significant
25	Baggins1	0.753766	-1.41515	2.28545	-0.6192	0.535785	NA	Non-significant
26	Bica_I	7.05184	-0.602216	0.738119	-0.81588	0.414569	0.909112	Non-significant
27	Bica_LTR	0	NA	NA	NA	NA	NA	Non-significant
28	Bilbo	0	NA	NA	NA	NA	NA	Non-significant
29	CIRCE	1.21612	-1.78667	2.10634	-0.848235	0.396307	NA	Non-significant
30	Chimpo_I	25.0183	0.273137	0.410476	0.665415	0.505785	0.929086	Non-significant
31	Chimpo_LTR	0.122605	-0.930334	4.08052	-0.227994	0.819651	NA	Non-significant
32	Chouto_I	2.72809	-0.215596	1.10226	-0.195595	0.844927	0.986413	Non-significant
33	Chouto_LTR	1.54585	-0.316014	1.42916	-0.221119	0.825	NA	Non-significant
34	Copia1-I_DM	17.3302	0.0483586	0.485738	0.099557	0.920696	0.992834	Non-significant
35	Copia1-LTR_DM	0	NA	NA	NA	NA	NA	Non-significant
36	Copia2_I	15.5547	-0.322818	0.522199	-0.61819	0.53645	0.931503	Non-significant
37	Copia2_LTR_DM	2.41862	1.07554	1.50201	0.716069	0.473949	0.926384	Non-significant
38	Copia_I	38508	0.293481	0.158429	1.85244	0.0639622	0.497389	Non-significant
39	Copia_LTR	513.135	0.0711304	0.218711	0.325225	0.74501	0.968569	Non-significant
40	DGRSAT1	0	NA	NA	NA	NA	NA	Non-significant
41	DGYSAT1	0	NA	NA	NA	NA	NA	Non-significant
42	DIVER2_I	1.5404	0.340326	1.85745	0.183222	0.854624	NA	Non-significant
43	DIVER2_LTR	0	NA	NA	NA	NA	NA	Non-significant
44	DIVER_I	117.036	0.180668	0.203416	0.888171	0.374449	0.895789	Non-significant
45	DIVER_LTR	0.227955	0.993243	4.08052	0.243411	0.807687	NA	Non-significant
46	DM1731_I	675.645	-0.365297	0.134442	-2.71713	0.00658515	0.112863	Non-significant
47	DM1731_LTR	2.49771	-0.0451364	1.26525	-0.0356739	0.971542	0.997864	Non-significant
48	DM176_I	126.431	-0.0176477	0.211236	-0.0835449	0.933418	0.993759	Non-significant
49	DM176_LTR	139.083	-0.496071	0.231418	-2.14361	0.0320638	0.340571	Non-significant
50	DM297_I	205.416	-0.165277	0.209487	-0.78896	0.430136	0.913925	Non-significant
51	DM297_LTR	3.0249	-0.253611	1.32399	-0.19155	0.848095	0.986913	Non-significant
52	DM412	1485.28	0.0404997	0.117779	0.343861	0.730951	0.965906	Non-significant
53	DM412B_LTR	60.9843	-0.201378	0.259897	-0.774838	0.438435	0.918722	Non-significant
54	DMCR1A	10.0893	-0.35992	0.584054	-0.616244	0.537733	0.931503	Non-significant
55	DMLTR5	3.76795	1.32692	0.937345	1.41561	0.156889	0.711239	Non-significant
56	DMRP1	0	NA	NA	NA	NA	NA	Non-significant
57	DMRPR	0	NA	NA	NA	NA	NA	Non-significant
58	DMRT1A	3.62616	-0.199749	0.901884	-0.22148	0.824719	0.982725	Non-significant
59	DMRT1B	206.206	0.263881	0.178109	1.48157	0.138455	0.679275	Non-significant
60	DMRT1C	0.110586	0	4.08052	0	1	NA	Non-significant
61	DMR_DV	0	NA	NA	NA	NA	NA	Non-significant
62	DMSAT6	0	NA	NA	NA	NA	NA	Non-significant
63	DMTOM1_LTR	1.5734	-1.09503	1.6481	-0.66442	0.506421	NA	Non-significant
64	DNAREP1_DM	0	NA	NA	NA	NA	NA	Non-significant
65	DOC	803.015	0.210248	0.197799	1.06294	0.28781	0.83701	Non-significant
66	DOC2_DM	51.0721	0.139461	0.286553	0.486685	0.626482	0.949319	Non-significant
67	DOC3_DM	4.04848	-0.136143	0.876164	-0.155386	0.876517	0.988444	Non-significant
68	DOC4_DM	0.220094	-1.82992	4.03789	-0.453187	0.650414	NA	Non-significant
69	DOC5_DM	0.84521	-1.37574	2.26158	-0.608308	0.542983	NA	Non-significant
70	DOC6_DM	586.816	-0.0530553	0.179799	-0.295081	0.767932	0.972999	Non-significant
71	DSAT	0	NA	NA	NA	NA	NA	Non-significant
72	DTSAT1	0	NA	NA	NA	NA	NA	Non-significant
73	FB4_DM	9.19556	0.405711	0.672447	0.603336	0.546285	0.932968	Non-significant
17567	FROGGER_I	3.76044	-2.28989	1.11388	-2.05577	0.0398047	0.384393	Non-significant
17568	FROGGER_LTR	0	NA	NA	NA	NA	NA	Non-significant
17569	FTZ_DM	0	NA	NA	NA	NA	NA	Non-significant
17570	FUSHI_DM	0	NA	NA	NA	NA	NA	Non-significant
17571	FW2_DM	0.347526	0.0314545	3.52019	0.00893545	0.992871	NA	Non-significant
17572	FW3_DM	0.0974894	-0.930334	4.08052	-0.227994	0.819651	NA	Non-significant
17573	FW_DM	494.253	0.353327	0.196228	1.80059	0.0717671	0.525644	Non-significant
17574	G2_DM	6.06752	0.309243	0.827544	0.373688	0.708636	0.96135	Non-significant
17575	G3_DM	0.808334	-1.9471	2.8566	-0.681615	0.495482	NA	Non-significant
17576	G4_DM	6.87891	0.213457	0.748739	0.285089	0.775576	0.975375	Non-significant
17577	G5A_DM	2.19657	-1.59048	1.22716	-1.29606	0.194954	0.760641	Non-significant
17578	G5_DM	11.1744	0.229437	0.592861	0.386999	0.698757	0.959411	Non-significant
17579	G6_DM	4.34215	0.206256	0.995791	0.207128	0.83591	0.984024	Non-significant
17580	G7_DM	0	NA	NA	NA	NA	NA	Non-significant
17581	GTWIN_I	5.1733	0.420223	0.973745	0.431554	0.666066	0.955057	Non-significant
17582	GTWIN_LTR	0.319153	0.993243	4.08052	0.243411	0.807687	NA	Non-significant
17583	G_DM	0.451919	0.0314545	3.33483	0.0094321	0.992474	NA	Non-significant
17584	Galileo_DM	0	NA	NA	NA	NA	NA	Non-significant
17585	Gypsy1-I_DM	3687.64	0.0247862	0.200874	0.123392	0.901797	0.989515	Non-significant
17586	Gypsy1-LTR_DM	0	NA	NA	NA	NA	NA	Non-significant
17587	Gypsy10_I	11.6338	-0.434196	0.589353	-0.736733	0.461284	0.92215	Non-significant
17588	Gypsy10_LTR	0.0975439	0.993243	4.08052	0.243411	0.807687	NA	Non-significant
17589	Gypsy11_I	0.110126	-0.930334	4.08052	-0.227994	0.819651	NA	Non-significant
17590	Gypsy11_LTR	0	NA	NA	NA	NA	NA	Non-significant
17591	Gypsy12A_LTR	0	NA	NA	NA	NA	NA	Non-significant
17592	Gypsy12_I	18.5431	0.0508488	0.401884	0.126526	0.899316	0.989355	Non-significant
17593	Gypsy12_LTR	20.6506	-0.0552333	0.402664	-0.137169	0.890897	0.989057	Non-significant
17594	Gypsy2-I_DM	5.61211	-0.192422	0.72115	-0.266827	0.789602	0.978293	Non-significant
17595	Gypsy2-LTR_DM	0.672473	-0.864194	2.39027	-0.361547	0.717691	NA	Non-significant
17596	Gypsy2_I	1.08758	0.0274549	1.52691	0.0179807	0.985654	NA	Non-significant
17597	Gypsy2_LTR	0.220251	-1.83295	4.03762	-0.453968	0.649852	NA	Non-significant
17598	Gypsy3_I	2.55014	-1.15281	1.25121	-0.921359	0.356863	0.884491	Non-significant
17599	Gypsy3_LTR	0.419512	1.73076	3.34353	0.517645	0.604706	NA	Non-significant
17600	Gypsy4_I	40.5041	-0.0282261	0.295502	-0.0955192	0.923902	0.99294	Non-significant
17601	Gypsy4_LTR	0	NA	NA	NA	NA	NA	Non-significant
17602	Gypsy5_I	10.1492	1.27823	0.674125	1.89613	0.0579425	0.46797	Non-significant
17603	Gypsy5_LTR	1.33804	0.436333	1.96572	0.221971	0.824336	NA	Non-significant
17604	Gypsy6A_LTR	0	NA	NA	NA	NA	NA	Non-significant
17605	Gypsy6_I	11.9536	0.0592608	0.632746	0.0936567	0.925382	0.99294	Non-significant
17606	Gypsy6_LTR	0.339038	1.91335	4.03618	0.47405	0.635464	NA	Non-significant
17607	Gypsy7_I	1.42111	-2.85253	2.03356	-1.40273	0.160697	NA	Non-significant
17608	Gypsy7_LTR	0	NA	NA	NA	NA	NA	Non-significant
17609	Gypsy8_I	0.998359	1.93393	1.96989	0.981743	0.326226	NA	Non-significant
17610	Gypsy8_LTR	0	NA	NA	NA	NA	NA	Non-significant
17611	Gypsy9_I	18.3547	0.213304	0.453977	0.469857	0.638457	0.950072	Non-significant
17612	Gypsy9_LTR	0.126244	0.993243	4.08052	0.243411	0.807687	NA	Non-significant
17613	Gypsy_DS	0	NA	NA	NA	NA	NA	Non-significant
17614	Gypsy_I	9.17304	1.35951	0.707801	1.92075	0.0547634	0.459706	Non-significant
17615	Gypsy_LTR	10.1527	0.860995	0.628168	1.37064	0.170486	0.731908	Non-significant
17616	HELENA_RT	1.00551	-3.17628	2.06993	-1.53449	0.12491	NA	Non-significant
17617	HETA	44.5603	-0.311244	0.327159	-0.951353	0.341425	0.874896	Non-significant
17618	HETRP_DM	0	NA	NA	NA	NA	NA	Non-significant
17619	HMSBEAGLE_I	286.39	-0.135919	0.17547	-0.774601	0.438575	0.918722	Non-significant
17620	HOBO	5.17909	0.51455	0.826033	0.622917	0.533339	0.931503	Non-significant
17621	Helitron1_DM	0	NA	NA	NA	NA	NA	Non-significant
17622	IDEFIX_I	25.6318	0.492117	0.38445	1.28006	0.200526	0.76624	Non-significant
17623	IDEFIX_LTR	2.33603	1.69676	1.282	1.32352	0.185662	0.74893	Non-significant
17624	IVK_DM	8.59229	0.746423	0.688151	1.08468	0.278064	0.828577	Non-significant
17625	I_DM	156.335	0.115685	0.205175	0.563839	0.572864	0.941094	Non-significant
17626	Invader1_I	1.21767	0.866545	2.05675	0.421317	0.673524	NA	Non-significant
17627	Invader1_LTR	3.2079	0.758692	1.10305	0.687814	0.49157	0.928699	Non-significant
17628	Invader2_I	47.4658	0.0603197	0.291139	0.207185	0.835865	0.984024	Non-significant
17629	Invader2_LTR	1.62499	-1.5525	1.54311	-1.00609	0.314373	NA	Non-significant
17630	Invader3_I	3.29146	0.582286	0.959765	0.606696	0.544053	0.93207	Non-significant
17631	Invader3_LTR	0	NA	NA	NA	NA	NA	Non-significant
17632	Invader4_I	21.2506	-0.182645	0.440693	-0.414449	0.678545	0.957522	Non-significant
17633	Invader4_LTR	1.37282	2.39787	1.89211	1.2673	0.205048	NA	Non-significant
17634	Invader5_I	0.223733	0.0314544	4.08052	0.00770842	0.99385	NA	Non-significant
17635	Invader5_LTR	0	NA	NA	NA	NA	NA	Non-significant
17636	Invader6_I	2.19522	-0.416366	1.14352	-0.364109	0.715776	0.962702	Non-significant
17637	Invader6_LTR	0.331976	0	4.08052	0	1	NA	Non-significant
17638	Jockey	169.641	-0.0546904	0.209524	-0.261022	0.794076	0.979914	Non-significant
17639	Jockey-1_Dro	0	NA	NA	NA	NA	NA	Non-significant
17640	Jockey2	1.73401	2.43941	1.58788	1.53628	0.124471	0.658463	Non-significant
17641	LOOPER1_DM	2.07542	0.760514	1.39661	0.544541	0.586069	0.943825	Non-significant
17642	M4DM	4.07165	0.450921	0.967872	0.465889	0.641295	0.950902	Non-significant
17643	MARINA	0	NA	NA	NA	NA	NA	Non-significant
17644	MAX_I	336.049	-0.195472	0.162145	-1.20553	0.227998	0.795053	Non-significant
17645	MAX_LTR	6.56365	-0.831246	0.797995	-1.04167	0.297565	0.846729	Non-significant
17646	MDG1_I	389.049	0.360924	0.210783	1.7123	0.0868422	0.580196	Non-significant
17647	MDG1_LTR	21.1033	0.644999	0.427706	1.50804	0.131543	0.672825	Non-significant
17648	MDG3_I	209.607	0.0930892	0.173494	0.536555	0.591575	0.94626	Non-significant
17649	MDG3_LTR	8.64735	0.633736	0.688428	0.920556	0.357282	0.884537	Non-significant
17650	MICROPIALIKE_I	8572.61	-0.133927	0.191405	-0.699706	0.484111	0.927881	Non-significant
17651	MICROPIALIKE_LTR	930.605	-0.193095	0.200539	-0.962876	0.33561	0.87133	Non-significant
17652	MICROPIA_I	146.648	-0.119289	0.287435	-0.415011	0.678134	0.957522	Non-significant
17653	MICROPIA_LTR	5.60331	1.41927	0.927979	1.52942	0.126161	0.661846	Non-significant
17654	MINOS	0	NA	NA	NA	NA	NA	Non-significant
17655	Mariner-1_Dro	0	NA	NA	NA	NA	NA	Non-significant
17656	Mariner-2_Dro	0	NA	NA	NA	NA	NA	Non-significant
17657	Mariner-3_Dro	0	NA	NA	NA	NA	NA	Non-significant
17658	Mariner2_DM	0	NA	NA	NA	NA	NA	Non-significant
17659	Mariner_DMA	0	NA	NA	NA	NA	NA	Non-significant
17660	NINJA_I	35.6417	0.00469276	0.332662	0.0141067	0.988745	0.999588	Non-significant
17661	NINJA_LTR	0	NA	NA	NA	NA	NA	Non-significant
17662	NOF_FB	0.443937	1.45541	3.19886	0.454979	0.649125	NA	Non-significant
17663	NOMAD_I	269.569	-0.0463854	0.257141	-0.180389	0.856847	0.988444	Non-significant
17664	NOMAD_LTR	14.8366	0.298829	0.462436	0.646206	0.518146	0.931033	Non-significant
17665	NTS_DM	6.45401	-0.0355284	0.783552	-0.0453428	0.963834	0.997058	Non-significant
17666	OSVALDO_I	0	NA	NA	NA	NA	NA	Non-significant
17667	OSVALDO_LTR	0	NA	NA	NA	NA	NA	Non-significant
17668	PARIS	0	NA	NA	NA	NA	NA	Non-significant
17669	PLACW_DM	0	NA	NA	NA	NA	NA	Non-significant
17670	POGO	101.75	0.381631	0.237162	1.60916	0.107581	0.627549	Non-significant
17671	POGON1	0.668693	1.55532	2.59329	0.599749	0.548673	NA	Non-significant
17672	PROTOP	15.0259	0.475845	0.544356	0.874144	0.38204	0.899266	Non-significant
17673	PROTOP_A	41.556	-0.153401	0.334082	-0.45917	0.646112	0.950902	Non-significant
17674	PROTOP_B	1.35431	0.420875	1.65215	0.254745	0.79892	NA	Non-significant
17675	P_DB	0	NA	NA	NA	NA	NA	Non-significant
17676	P_DG	0	NA	NA	NA	NA	NA	Non-significant
17677	QUASIMODO2-I_DM	57.1118	-0.0560145	0.307393	-0.182224	0.855407	0.988444	Non-significant
17678	QUASIMODO2-LTR_DM	3.41265	-0.908584	0.988285	-0.919354	0.357911	0.884537	Non-significant
17679	QUASIMODO_I	24.7313	-0.0156671	0.468028	-0.0334747	0.973296	0.997864	Non-significant
17680	QUASIMODO_LTR	9.41285	-1.02283	0.690333	-1.48165	0.138434	0.679275	Non-significant
17681	R1-2_DM	0	NA	NA	NA	NA	NA	Non-significant
17682	R1_DM	9.14269	1.44546	0.795203	1.81772	0.0691063	0.518107	Non-significant
17683	R2_DM	12.5715	0.485868	0.508842	0.95485	0.339653	0.874081	Non-significant
17684	ROOA_I	110.032	-0.376016	0.205729	-1.82773	0.0675908	0.513718	Non-significant
17685	ROOA_LTR	0.860639	-1.84038	2.04888	-0.898237	0.369059	NA	Non-significant
17686	ROO_I	1777.19	-0.289413	0.194316	-1.48939	0.136384	0.679108	Non-significant
17687	ROO_LTR	142.576	-0.14177	0.194053	-0.730572	0.46504	0.922424	Non-significant
17688	ROVER-I_DM	315.08	0.639001	0.315497	2.02538	0.0428284	0.402478	Non-significant
17689	ROVER-LTR_DM	0.792661	-0.908304	2.15025	-0.422418	0.67272	NA	Non-significant
17690	RSP	0	NA	NA	NA	NA	NA	Non-significant
17691	S2_DM	0	NA	NA	NA	NA	NA	Non-significant
17692	SAR2_DM	0	NA	NA	NA	NA	NA	Non-significant
17693	SAR_DM	0	NA	NA	NA	NA	NA	Non-significant
17694	STALKER4_I	43.1349	0.579483	0.342181	1.6935	0.0903607	0.587249	Non-significant
17695	STALKER4_LTR	3.41037	0.999138	1.04855	0.952878	0.340652	0.874132	Non-significant
17696	S_DM	8.38742	-0.370345	0.612525	-0.604621	0.545431	0.932962	Non-significant
17697	Stalker2_I	213.166	-0.269952	0.183199	-1.47355	0.140604	0.682045	Non-significant
17698	Stalker2_LTR	12.7508	-0.0269793	0.691799	-0.0389988	0.968891	0.997225	Non-significant
17699	Stalker3_LTR	0	NA	NA	NA	NA	NA	Non-significant
17700	TABOR_I	182.578	-0.267884	0.198593	-1.34891	0.177366	0.740516	Non-significant
17701	TABOR_LTR	35.9012	-0.177034	0.293563	-0.603054	0.546473	0.933001	Non-significant
17702	TAHRE	35.2864	0.202313	0.317013	0.638185	0.523353	0.931033	Non-significant
17703	TART-A	6.51343	-0.356391	0.769724	-0.463012	0.643356	0.950902	Non-significant
17704	TART_B1	26.7153	0.0936359	0.380472	0.246105	0.805601	0.982405	Non-significant
17705	TC1-2_DM	5.55776	0.142703	0.788622	0.180953	0.856404	0.988444	Non-significant
17706	TC1_DM	4.18771	-0.164699	0.881273	-0.186887	0.851749	0.988444	Non-significant
17707	TIRANT_I	3592.66	0.141863	0.180502	0.785934	0.431906	0.915034	Non-significant
17708	TIRANT_LTR	83.1005	0.357764	0.268635	1.33179	0.182931	0.747267	Non-significant
17709	TLD1	0	NA	NA	NA	NA	NA	Non-significant
17710	TLD2	0	NA	NA	NA	NA	NA	Non-significant
17711	TOM_I	0.847445	-1.28822	1.89776	-0.678813	0.497256	NA	Non-significant
17712	TOM_LTR	0	NA	NA	NA	NA	NA	Non-significant
17713	TRAM_I	0	NA	NA	NA	NA	NA	Non-significant
17714	TRAM_LTR	0	NA	NA	NA	NA	NA	Non-significant
17715	TRANSIB1	1.41057	-0.690238	1.72801	-0.399442	0.689568	NA	Non-significant
17716	TRANSIB2	0.46412	-0.930335	3.95168	-0.235427	0.813877	NA	Non-significant
17717	TRANSIB3	2.53338	1.34063	1.1668	1.14898	0.250565	0.810063	Non-significant
17718	TRANSIB4	0.347307	0.0314545	3.52086	0.00893373	0.992872	NA	Non-significant
17719	TRANSPAC_I	982.69	-0.150202	0.194551	-0.772042	0.44009	0.918722	Non-significant
17720	TRANSPAC_LTR	30.6612	0.321875	0.348223	0.924337	0.355311	0.882885	Non-significant
17721	TRIM	0	NA	NA	NA	NA	NA	Non-significant
17722	TV1I	0	NA	NA	NA	NA	NA	Non-significant
17723	TV1LTR	0	NA	NA	NA	NA	NA	Non-significant
17724	Transib-N1_DM	0	NA	NA	NA	NA	NA	Non-significant
17725	Transib5	4.67469	-0.3703	0.869736	-0.425761	0.670282	0.955458	Non-significant
17726	UHU	0	NA	NA	NA	NA	NA	Non-significant
17727	Ulysses_I	0.322465	1.82115	3.55384	0.512445	0.60834	NA	Non-significant
17728	Ulysses_LTR	0.211606	0.0314544	4.08052	0.00770842	0.99385	NA	Non-significant
17729	XDMR	0	NA	NA	NA	NA	NA	Non-significant
17730	XDMR_DM	0	NA	NA	NA	NA	NA	Non-significant
17731	ZAM_I	316.92	0.770254	0.499116	1.54324	0.122774	0.655827	Non-significant
17732	ZAM_LTR	57.5796	0.326249	0.362094	0.901007	0.367585	0.891067	Non-significant
